# The Molecular Subtyping Resource (MouSR): a user-friendly tool for rapid biological discovery from human or mouse transcriptional data

**DOI:** 10.1101/2021.08.12.456127

**Authors:** Baharak Ahmaderaghi, Raheleh Amirkhah, James Jackson, Tamsin RM Lannagan, Kathryn Gilroy, Sudhir B Malla, Keara L Redmond, ACRCelerate Consortium, Tim Maughan, Simon Leedham, Andrew S Campbell, Owen J Sansom, Mark Lawler, Philip D Dunne

## Abstract

Generation of transcriptional data has dramatically increased in the last decade, driving the development of analytical algorithms that enable interrogation of the biology underpinning the profiled samples. However, these resources require users to have expertise in data wrangling and analytics, reducing opportunities for biological discovery by “wet-lab” users with a limited programming skillset. Although commercial solutions exist, costs for software access can be prohibitive for academic research groups.

To address these challenges, we have developed an open source and user-friendly data analysis platform for on-the-fly bioinformatic interrogation of transcriptional data derived from human or mouse tissue, called “MouSR”. This internet-accessible analytical tool, https://mousr.qub.ac.uk/, enables users to easily interrogate their data using an intuitive “point and click” interface, which includes a suite of molecular characterisation options including QC, differential gene expression, gene set enrichment and microenvironmental cell population analyses from RNA-Seq. Users are provided with adjustable options for analysis parameters to generate results that can be saved as publication-quality images. To highlight its ability to perform high quality data analysis, we utilise the MouSR tool to interrogate our recently published tumour dataset, derived from genetically engineered mouse models and matched organoids, where we rapidly reproduced the key transcriptional findings.

The MouSR online tool provides a unique freely-available option for users to perform rapid transcriptomic analyses and comprehensive interrogation of the signalling underpinning transcriptional datasets, which alleviates a major bottleneck for biological discovery.
