## Supplementary File 2 (Input 2) for "The Molecular Subtyping Resource (MouSR): a user-friendly tool for rapid biological discovery from human or mouse transcriptional data"

Types	Samples	Labels
KPN_tumour	KPNt1	KPNt1
KPN_tumour	KPNt2	KPNt2
KPN_tumour	KPNt3	KPNt3
KPN_tumour	KPNt4	KPNt4
KPN_tumour	KPNt5	KPNt5
KPN_tumour	KPNt6	KPNt6
KPN_tumour	KPNt7	KPNt7
KPN_tumour	KPNt8	KPNt8
KPN_tumour	KPNt9	KPNt9
KP_tumour	KPt1	KPt1
KP_tumour	KPt2	KPt2
KP_tumour	KPt3	KPt3
APN_tumour	APNt1	APNt1
APN_tumour	APNt2	APNt2
APN_tumour	APNt3	APNt3
KP_organoid	KPo1	KPo1
KP_organoid	KPo2	KPo2
KP_organoid	KPo3	KPo3
KPN_organoid	KPNo1	KPNo1
KPN_organoid	KPNo2	KPNo2
KPN_organoid	KPNo3	KPNo3
APN_organoid	KPNo4	KPNo4
APN_organoid	KPNo5	KPNo5
APN_organoid	KPNo6	KPNo6
APN_organoid	KPNo7	KPNo7
AP_tumour	APt1	APt1
AP_tumour	APt2	APt2
AP_tumour	APt3	APt3
